# *In vitro* models of the human esophagus reveal ancestrally diverse response to injury

**DOI:** 10.1101/2021.05.20.444920

**Authors:** Daysha Ferrer-Torres, Joshua H. Wu, Charles J. Zhang, Max A. Hammer, Michael Dame, Angeline Wu, Emily M. Holloway, Kateryna Karpoff, Caroline L. McCarthy, Margaret S Bohm, Sha Huang, Yu-Hwai Tsai, Simon P. Hogan, Danielle Kim Turgeon, Jules Lin, Peter D.R. Higgins, Jonathan Sexton, Jason R. Spence

**Affiliations:** Department of Internal Medicine, Division of Gastroenterology; University of Michigan Medical School, Ann Arbor, Michigan; Department of Cell and Developmental Biology; University of Michigan Medical School, Ann Arbor, Michigan; Department of Biomedical Engineering; University of Michigan Medical School, Ann Arbor, Michigan; Center for Cell Plasticity and Organ Design, University of Michigan Medical School, Ann Arbor, Michigan; Department of Medicinal Chemistry, College of Pharmacy, University of Michigan, Ann Arbor, Michigan; Department of Thoracic Surgery, University of Michigan Medical School, Ann Arbor, Michigan; Department of Pathology, University of Michigan Medical School, Ann Arbor, Michigan

**Keywords:** esophagus, adult patient-derived cultures, biobank, disparity, ancestry

## Abstract

European Americans (EA) are more susceptible to esophageal tissue damage and inflammation when exposed to gastric acid and bile acid reflux and have a higher incidence of esophageal adenocarcinoma when compared to African Americans (AA). Population studies have implicated specific genes for these differences; however, the underlying cause for these differences is not well understood. We describe a robust long-term culture system to grow primary human esophagus *in vitro*, use single cell RNA sequencing to compare primary human biopsies to their *in vitro* counterparts, identify known and new molecular markers of basal cell types, and demonstrate that *in vivo* cellular heterogeneity is maintained *in vitro*. We further developed an ancestrally diverse biobank and a high-content, image based, screening assay to interrogate bile-acid injury response. These results demonstrated that AA esophageal cells responded significantly differently than EA-derived cells, mirroring clinical findings, having important implications for addressing disparities in early drug development pipelines.
