## Supplemental Table 2. Epithelial-Extracted gene signature of Day 0 clusters for "*In vitro* models of the human esophagus reveal ancestrally diverse response to injury"

### Sheet: Cluster 0
names	scores	logfoldchanges	pvals	pvals_adj
C10orf99	102.771	4.05738	0	0
SERPINB3	89.1457	4.367	0	0
CRABP2	86.4357	3.12837	0	0
KRT6B	83.9952	4.15529	0	0
AQP3	81.0665	2.66212	0	0
KRT13	80.898	3.43396	0	0
KRT6C	80.5005	4.3932	0	0
DSC2	78.0058	2.70611	0	0
S100A11	77.7507	1.53144	0	0
CSTA	76.329	2.88305	0	0
KRT6A	75.7435	2.90188	0	0
GBP6	74.5402	2.84834	0	0
DBI	73.5544	1.75895	0	0
S100A8	72.9582	3.624	0	0
LYPD3	72.4217	2.55964	0	0
S100A9	72.2395	3.26599	0	0
PERP	72.1059	1.26728	0	0
RHCG	69.7761	3.31374	0	0
SERPINB4	69.2292	3.93973	0	0
TXN	68.8162	1.87238	0	0
PKP1	67.9958	1.95515	0	0
SERPINB13	67.9599	2.41386	0	0
LY6D	66.8742	2.85673	0	0
RAB25	65.6608	1.79001	0	0
SBSN	64.2342	3.68111	0	0
MPZL2	63.7808	1.7282	0	0
FABP5	63.4189	2.43415	0	0
PPIC	62.5257	2.14664	0	0
CALML3	62.4935	1.95103	0	0
MAL2	60.4126	1.85298	0	0
MGLL	58.9383	2.47499	0	0
LAD1	58.9004	1.63597	0	0
SFN	58.503	1.62614	0	0
CLTB	58.2518	1.29454	0	0
SLPI	57.8442	2.9511	0	0
TSPO	57.2142	1.06375	0	0
RHOV	56.5458	1.99526	0	0
HSPB1	56.3771	1.25149	0	0
GSTP1	56.1593	1.19955	0	0
ALDH3B2	56.1378	2.80435	0	0
FAM162A	56.0678	1.59212	0	0
BARX2	55.7081	2.13339	0	0
SPRR1B	54.9365	3.29671	0	0
DYNLT3	53.8967	2.05113	0	0
S100A16	53.048	1.15355	0	0
DEFB1	52.5815	2.05509	0	0
DSP	51.6934	1.589	0	0
KLK11	50.7522	1.69781	0	0
CSTB	49.98	2.1792	0	0
JUP	49.6625	1.28103	0	0
FAM84A	49.6129	2.02247	0	0
CITED4	49.3794	1.91345	0	0
CDH1	48.6732	1.85383	0	0
S100A14	48.5868	0.974241	0	0
CAPNS2	47.7545	1.83885	0	0
CYB5A	47.7164	1.54462	0	0
NAGK	47.6697	1.88491	0	0
GUK1	46.9881	0.97561	0	0
EMP2	46.9005	1.36321	0	0
DMKN	46.8366	2.05468	0	0
ADH7	46.3122	1.561	0	0
SH3BGRL3	46.0091	1.07323	0	0
PGD	45.1108	1.38802	0	0
DYNLL1	45.0209	0.890124	0	0
TMSB4X	44.5824	1.00164	0	0
IVL	44.5789	2.69512	0	0
SLC9A3R1	44.5773	1.29758	0	0
KRT4	44.087	3.04003	0	0
AKR1B10	44.0166	1.69283	0	0
GSTA4	43.9392	1.52194	0	0
CES2	43.491	1.48325	0	0
TIMM8B	43.3853	1.29317	0	0
S100A2	43.1712	1.2821	0	0
CYP4B1	43.0397	2.71082	0	0
TPD52L1	42.8814	1.16261	0	0
DSG3	42.4568	1.3391	0	0
LGALS7B	42.3182	1.72138	0	0
MYL6	41.6893	0.649857	0	0
MYH14	41.6566	2.93362	1.414004419197e-311	0
TMEM147	41.6309	1.31544	0	0
CTNNBIP1	41.2649	1.20416	0	0
COA3	41.044	1.2378	0	0
SDC1	40.8331	1.19065	0	0
RAB10	40.4903	1.13808	0	0
CTTNBP2	40.3975	2.48992	2.23072e-300	3.84364e-298
GLTP	40.2628	1.31286	0	0
FAM3B	40.0747	2.76483	1.02011e-294	1.68669e-292
TOLLIP	39.9885	1.40421	0	0
RDH12	39.7385	2.56454	4.22109e-293	6.80739e-291
TMSB10	39.547	0.688281	0	0
KCNK7	39.5443	2.2063	1.3908e-293	2.26528e-291
NUDT8	39.2698	1.5309	2.27434e-302	3.96049e-300
SERF2	38.9927	0.725498	8.16945e-303	1.43791e-300
UQCRQ	38.9689	1.04364	1.29615e-302	2.26917e-300
USMG5	38.9075	1.07412	1.91795e-300	3.32222e-298
ATOX1	38.8326	1.28145	1.37008e-296	2.31205e-294
BSPRY	38.7987	2.43297	7.41043e-282	1.11798e-279
SULT2B1	38.7779	1.95127	3.22602e-295	5.36109e-293
TMEM79	38.6552	1.50808	3.73163e-291	5.98854e-289
PKP3	38.3863	1.22335	7.71007e-289	1.20771e-286
SERPINB1	38.2507	1.70021	2.09215e-288	3.26157e-286
PRDX1	38.0114	0.874908	3.42503e-290	5.44314e-288
NDUFB2	37.6385	1.05178	1.70831e-284	2.63805e-282
RAET1E	37.6135	2.946	1.80743e-262	2.38595e-260
TM7SF2	37.6046	2.35476	1.32027e-267	1.84713e-265
DSG1	37.4687	3.34458	1.70173e-258	2.12639e-256
A2ML1	37.2051	2.06463	4.707e-273	6.78845e-271
CYP2C18	37.0766	3.13235	6.53656e-255	7.98485e-253
EIF6	37.0709	1.02141	1.44622e-275	2.12316e-273
FGFBP1	37.0403	1.73597	7.16352e-268	1.00652e-265
TMEM141	36.8951	1.11523	1.96644e-272	2.81124e-270
ANKRD22	36.7779	2.14105	2.00392e-259	2.51357e-257
RPS6KB2	36.7411	1.27011	6.78166e-269	9.56974e-267
NOTCH3	36.5724	1.6386	2.08123e-262	2.73636e-260
CDKN2B	36.5653	1.94415	2.49076e-258	3.08874e-256
FAM127A	36.5101	1.41479	8.80345e-263	1.17157e-260
TRIM29	36.4788	0.994515	5.92564e-266	8.151e-264
DHRS1	36.4338	1.44367	3.15537e-260	4.0039e-258
FAM46B	36.4163	1.57072	3.68399e-261	4.72966e-259
RAB3D	36.2674	1.63762	1.35881e-257	1.67866e-255
SUSD4	36.1325	1.75295	3.53196e-255	4.33069e-253
CLCA2	36.0294	1.06233	2.19742e-261	2.85473e-259
RP11-408H20.1	36.0135	3.45038	3.53772e-241	3.8098e-239
MTSS1	35.8917	1.71034	1.72699e-252	2.04849e-250
ASPG	35.8307	1.91048	2.14242e-251	2.48718e-249
AC019349.5	35.7346	2.11142	6.79946e-246	7.62331e-244
CLIC3	35.6924	2.24218	2.10581e-254	2.53456e-252
GGT6	35.685	1.82796	5.0475e-248	5.73768e-246
ELL2	35.4734	1.22768	1.64858e-251	1.92754e-249
CCDC64B	35.0373	1.76363	1.57444e-244	1.74135e-242
CWH43	34.9414	3.97583	1.96042e-227	1.89323e-225
DHCR24	34.921	1.11006	1.66264e-245	1.85142e-243
RAPGEFL1	34.8944	1.43837	7.73119e-242	8.40876e-240
SLC39A2	34.8647	2.74516	3.80908e-231	3.79032e-229
RAET1G	34.7384	2.34201	3.99327e-232	3.99791e-230
SMAGP	34.7262	1.4011	4.62496e-242	5.04706e-240
TGM1	34.6896	2.16129	3.15791e-234	3.23074e-232
CDA	34.6889	2.38289	1.15849e-232	1.16697e-230
CALML5	34.418	2.61152	4.63026e-230	4.55211e-228
ASAH1	34.2044	1.18457	2.16841e-235	2.23941e-233
TMPRSS11BNL	33.9212	2.82551	6.43246e-220	5.81729e-218
EPHA1	33.9206	2.07374	3.31228e-224	3.08939e-222
RRAGD	33.859	1.78875	1.28572e-225	1.22717e-223
APRT	33.8226	0.929369	7.52984e-234	7.6795e-232
KRTDAP	33.7844	3.6515	2.6712e-215	2.31348e-213
NBEAL2	33.7188	2.09454	7.848e-221	7.17676e-219
TMEM184A	33.5097	2.14501	1.01717e-218	9.12333e-217
NEBL	33.3857	1.95523	1.53636e-218	1.37424e-216
MPP7	33.3125	1.48428	3.62137e-221	3.32091e-219
TMEM40	33.278	1.39927	3.87591e-227	3.73204e-225
EVPL	33.2447	1.40204	1.28496e-221	1.18166e-219
GIPC1	33.1366	0.980031	1.30482e-224	1.2275e-222
ROMO1	33.0815	1.0846	4.97835e-222	4.59102e-220
HMGCS1	32.6525	1.4955	5.00219e-213	4.25355e-211
AHNAK	32.6312	0.81838	3.50468e-217	3.11783e-215
OTOP3	32.4779	2.73724	7.7225e-204	6.19655e-202
TMED10	32.4122	0.901814	4.70772e-214	4.03934e-212
CHMP4B	32.3407	1.22556	6.90576e-212	5.79694e-210
EIF5A	32.2366	0.808539	4.17677e-214	3.59839e-212
ACTB	32.2304	0.679087	4.99782e-214	4.27202e-212
MYEOV2	32.1153	0.864837	3.31339e-211	2.75314e-209
SDR16C5	32.0827	1.55122	6.6186e-208	5.417e-206
PGAM1	31.8958	0.854275	1.40755e-209	1.16365e-207
SLC27A4	31.8729	1.86665	2.09584e-201	1.61825e-199
MBOAT2	31.7877	1.89897	1.75424e-201	1.35769e-199
GRHL1	31.6682	1.64281	7.9026e-202	6.17459e-200
PROM2	31.5918	1.25571	5.33959e-202	4.19203e-200
STARD10	31.5866	1.24197	1.40765e-202	1.11583e-200
DUOXA1	31.5058	1.4824	4.20036e-199	3.17578e-197
PDXK	31.5024	1.09455	2.77406e-202	2.18311e-200
NMU	31.3388	1.16776	6.81926e-203	5.41866e-201
KRT1	31.2043	2.81265	2.96995e-190	2.07757e-188
CLDN4	31.1823	1.84569	8.93127e-196	6.5854e-194
ENSA	31.1714	0.780763	1.09918e-200	8.42737e-199
COX6B1	31.1232	0.614645	2.33118e-199	1.76663e-197
VAMP8	31.0971	0.771988	8.9339e-199	6.73912e-197
GRHL3	31.0857	1.83738	7.64559e-193	5.47706e-191
EML3	30.9946	1.32463	2.14878e-195	1.58082e-193
PEPD	30.9816	1.45496	1.23518e-193	8.98606e-192
TMEM154	30.9767	1.51568	1.37145e-193	9.95535e-192
MUC15	30.8765	2.9597	5.83818e-186	3.9736e-184
YWHAZ	30.8479	0.700457	4.60774e-196	3.40515e-194
MAFB	30.7324	1.19561	1.61407e-193	1.16906e-191
POLR2L	30.7309	0.904099	2.45417e-195	1.80145e-193
MALL	30.6487	1.49201	1.17719e-194	8.58327e-193
PVRL1	30.6405	1.00897	3.3621e-193	2.42976e-191
FAM173A	30.6189	1.30826	6.39291e-191	4.50089e-189
SPINK5	30.568	1.64627	3.90061e-193	2.80655e-191
HSD17B10	30.4882	0.968264	1.18953e-191	8.46583e-190
ANXA2	30.4842	0.899512	1.95808e-191	1.38752e-189
CAPNS1	30.3242	0.868096	1.7671e-189	1.22827e-187
GRN	30.315	0.871216	8.63269e-189	5.97499e-187
ATP5I	30.2963	0.897252	2.41686e-190	1.69429e-188
CXCL17	30.2409	1.67925	3.58378e-186	2.44428e-184
KRT10	30.1642	0.994604	2.87544e-184	1.91333e-182
BBOX1	30.1508	1.85601	1.7559e-182	1.13831e-180
AP1B1	30.116	1.49055	3.06544e-183	2.01115e-181
DUSP22	30.113	1.29249	8.26464e-185	5.5558e-183
DUOX1	30.063	1.20609	2.6595e-184	1.77325e-182
SPAG17	29.9711	2.60624	2.21536e-177	1.38409e-175

### Sheet: Cluster 1
names	scores	logfoldchanges	pvals	pvals_adj
H2AFZ	125.134	3.02933	0	0
TUBA1B	118.968	3.56423	0	0
CENPW	106.948	4.05123	0	0
HMGB1	106.679	2.30599	0	0
STMN1	98.3874	4.01169	0	0
HMGN2	89.1461	2.34492	0	0
PTTG1	88.8269	3.25187	0	0
TUBB	86.6017	2.73236	0	0
HMGB2	86.1876	3.6876	0	0
BIRC5	81.295	5.58197	0	0
KIAA0101	80.7445	4.00536	0	0
PTMA	78.1044	2.01492	0	0
H2AFV	78.0433	2.05426	0	0
MKI67	76.6777	6.07542	0	0
DTYMK	75.8624	2.86188	0	0
CKS1B	72.8363	3.0809	0	0
MAD2L1	72.3043	3.99745	0	0
DEK	70.7182	2.24049	0	0
SMC4	70.2131	2.76264	0	0
NUDT1	69.1979	2.3565	0	0
PRC1	68.8803	5.25702	0	0
ZWINT	67.9799	3.73363	0	0
NUSAP1	67.1275	5.43725	0	0
CENPF	66.5944	5.90901	0	0
CKS2	66.5496	3.04343	0	0
TYMS	65.9598	3.56512	0	0
TOP2A	65.9365	6.32789	0	0
TK1	65.134	3.96013	0	0
SRSF3	63.6296	1.42254	0	0
RAN	61.9414	1.42472	0	0
HNRNPA2B1	61.6147	1.55826	0	0
RANBP1	61.4776	1.8438	0	0
KIF20B	61.4172	3.95759	0	0
CALM2	60.5498	1.77334	0	0
SMC2	60.4666	2.77724	0	0
TPX2	60.0774	5.26768	0	0
CDKN3	59.6163	5.42785	0	0
H2AFX	59.6078	3.05286	0	0
CCNA2	59.3373	6.2894	0	0
PBK	58.5191	6.23047	0	0
CDC20	57.6858	5.63009	0	0
NUCKS1	57.6541	1.63742	0	0
ASPM	57.2684	6.54222	0	0
CCNB2	57.2635	5.0826	0	0
ANLN	57.1201	5.69223	0	0
LSM4	56.978	1.60774	0	0
UBE2C	56.5419	6.25019	0	0
CDK1	55.9036	5.57334	0	0
UBE2T	55.576	3.55563	0	0
RPA3	55.3405	1.89815	0	0
CCNB1	55.3219	4.86479	0	0
ANP32B	55.0591	1.41424	0	0
SNRPB	54.6581	1.27051	0	0
RRM2	54.5561	5.52569	0	0
LSM3	53.8889	1.37002	0	0
DDX39A	53.8751	2.2127	0	0
PTGES3	53.5145	1.2605	0	0
TMPO	53.398	2.4681	0	0
ARL6IP1	53.0296	2.35004	0	0
MRPL51	52.8271	1.28024	0	0
NUF2	52.7222	5.69869	0	0
SIVA1	52.6694	1.54121	0	0
HNRNPA1	52.4421	1.28902	0	0
SNRPG	52.3381	1.50849	0	0
SGOL1	51.9765	5.6443	0	0
LMNB2	51.1993	2.97149	0	0
RNASEH2A	50.8399	2.68279	0	0
LMNB1	50.8064	3.69284	0	0
CBX3	50.7952	1.51536	0	0
HMGB3	50.5488	2.41092	0	0
KPNA2	50.4031	3.21391	0	0
LSM5	50.1751	1.45371	0	0
AURKB	49.7592	5.93082	0	0
CCDC34	49.407	2.47989	0	0
SNRPD1	49.1598	1.40023	0	0
ANP32E	49.1514	2.24968	0	0
SGOL2	49.0409	5.10949	0	0
CKAP2	48.8131	2.73689	0	0
HMMR	48.7773	6.64973	0	0
MZT1	48.7614	2.35621	0	0
DEPDC1	48.4927	6.03969	0	0
HNRNPA3	48.399	1.25474	0	0
CEP55	48.3869	6.23902	0	0
HNRNPR	48.371	1.67112	0	0
CKAP2L	48.251	5.98286	0	0
TACC3	48.2266	5.31647	0	0
CENPM	48.1373	3.84828	0	0
PHF19	48.11	2.81573	0	0
UBE2S	48.0326	2.47836	0	0
SLC25A5	47.6304	1.28774	0	0
HSPE1	47.5799	1.23473	0	0
CENPK	47.0853	3.58941	0	0
CDCA3	47.0064	5.91215	0	0
RAD21	46.8539	1.86607	0	0
MZT2B	46.8347	0.974915	0	0
GTSE1	46.7867	6.64119	0	0
BUB3	46.6964	1.84954	0	0
BCL2L12	46.4072	2.69299	0	0
CENPE	46.3089	5.32689	0	0
RRM1	46.303	2.19069	0	0
SRSF2	45.9338	1.12627	0	0
KIF11	45.8816	4.26809	0	0
TUBB4B	45.8753	1.8084	0	0
TUBA1C	45.5268	1.66631	0	0
STRA13	45.5236	1.59427	0	0
SPC25	45.4349	6.22139	2.70046e-319	6.0553283e-317
TMEM106C	45.3142	2.07901	0	0
GGH	45.305	2.04665	0	0
MIS18A	45.2664	2.69565	0	0
PARK7	45.2372	1.14827	0	0
KIFC1	45.0395	4.67877	1.9799118e-317	4.350224894e-315
RHEB	44.9371	1.39875	0	0
SNRPF	44.875	1.14612	0	0
RACGAP1	44.7546	3.69492	1.45016e-318	3.2077969e-316
PCNA	44.6683	2.18393	0	0
FOXM1	44.5696	4.49481	1.4997925845e-314	3.251669512047e-312
MT2A	44.5311	2.16477	0	0
CENPN	44.4749	2.99953	4e-323	8.923e-321
DUT	44.4336	1.64525	0	0
ARHGAP11A	44.2006	4.37104	5.85725546177366e-310	1.24516e-307
ILF2	44.1937	1.54329	0	0
CENPA	44.053	6.44066	2.88807e-304	5.98416e-302
NCAPD2	43.9629	3.25129	1.0464457916e-313	2.253851468736e-311
PPIH	43.9555	1.77216	0	0
GMNN	43.9027	2.17898	0	0
DNAJC9	43.8443	1.99776	0	0
YBX1	43.8334	1.03887	0	0
RPL39L	43.7351	2.83146	5.45033e-319	1.2138303e-316
U2AF1	43.7185	1.13047	0	0
HMGN1	43.6367	0.964196	0	0
TROAP	43.4236	4.3772	8.18897e-303	1.67557e-300
ECT2	43.3005	3.71473	9.64525e-303	1.96128e-300
BCL7C	43.2873	1.54387	0	0
LSM2	43.2501	1.44549	0	0
LDHB	43.2358	1.36604	0	0
ORC6	43.1802	3.6391	2.55397e-304	5.3256e-302
PA2G4	43.1169	1.2354	0	0
CDCA8	43.0082	5.53931	8.50972e-295	1.63877e-292
CASC5	42.8177	5.65013	2.35669e-292	4.43411e-290
CDCA5	42.7692	4.98527	7.55364e-294	1.44615e-291
RAD51AP1	42.6866	4.24758	2.17925e-295	4.27211e-293
KIF23	42.682	6.15074	1.77221e-290	3.27789e-288
CYC1	42.6571	1.13112	0	0
SKA2	42.6313	1.65671	4e-323	8.923e-321
EXOSC8	42.4832	1.94446	3.553010257e-315	7.75456331915e-313
NCAPG	42.4649	5.48933	3.64963e-289	6.67495e-287
DLGAP5	42.3983	6.90544	3.67619e-287	6.64923e-285
TAGLN2	42.3776	1.09	0	0
TTK	42.0027	5.37103	1.7747e-284	3.14054e-282
NDC80	41.7319	6.01591	5.13098e-281	8.70352e-279
LSM7	41.3942	1.11998	0	0
AKR1C1	41.3676	1.84328	9.34119e-305	1.96033e-302
HINT1	41.3553	0.791821	0	0
YWHAH	41.2413	1.57776	0	1.55286e-306
MRPL11	41.0603	1.18653	0	0
AURKA	40.9555	4.56569	1.02393e-274	1.67607e-272
MIS18BP1	40.9188	2.17791	1.23363e-290	2.29469e-288
SSRP1	40.861	1.53453	3.30507e-304	6.80511e-302
ANAPC11	40.8498	1.07201	0	0
MELK	40.7099	4.5635	3.7643e-273	6.10078e-271
TRMT112	40.626	1.0563	0	0
CBR1	40.6214	1.15737	0	0
ENO1	40.1477	1.07637	0	0
MND1	40.0414	4.14838	2.43573e-268	3.77919e-266
TPRKB	39.9136	1.31852	1.36854e-295	2.71536e-293
KIF2C	39.7033	5.67792	3.66863e-261	5.1993e-259
SNRPA1	39.602	1.53131	4.64221e-287	8.35037e-285
CDCA4	39.5707	2.22829	2.92696e-275	4.81521e-273
NAA38	39.5701	1.22389	2.7915e-295	5.43976e-293
FEN1	39.4741	3.01597	1.74936e-267	2.66375e-265
BANF1	39.4402	1.1327	1.67309e-297	3.36035e-295
HNRNPF	39.3357	1.09306	6.18495e-295	1.19812e-292
CACYBP	39.315	1.33208	2.19123e-287	3.98535e-285
C17orf89	39.2942	1.28152	2.73311e-292	5.11294e-290
KIF22	39.081	2.15243	1.88931e-270	3.03198e-268
HIST1H4C	39.0545	2.47967	1.0017e-262	1.44466e-260
MZT2A	39.03	0.905832	1.67497e-295	3.30333e-293
RAD51C	38.9954	2.1116	2.23731e-270	3.55559e-268
KNSTRN	38.9802	4.2538	1.79223e-255	2.45498e-253
FBL	38.923	1.10103	7.02089e-296	1.40152e-293
PLK1	38.8636	6.09069	6.11884e-252	8.04493e-250
RPS27L	38.8458	1.20701	1.40826e-289	2.59009e-287
VRK1	38.8054	2.71581	6.58951e-262	9.46173e-260
POC1A	38.7842	3.77417	8.79757e-257	1.2204e-254
NASP	38.7621	1.67102	1.56613e-277	2.60263e-275
HNRNPD	38.7567	1.26534	3.3327e-283	5.80351e-281
CSE1L	38.7361	1.85006	3.69736e-270	5.84755e-268
NMU	38.698	1.45414	2.48755e-286	4.42594e-284
GLRX5	38.6617	1.26033	2.15301e-281	3.6711e-279
KIF4A	38.5482	5.85507	1.76082e-249	2.26062e-247
PRR11	38.4938	4.64964	3.26566e-250	4.25941e-248
MT1X	38.3845	1.83676	5.68348e-282	9.74166e-280
HSPD1	38.3225	1.30503	2.09136e-283	3.66134e-281
DHFR	38.3106	2.62312	1.69407e-256	2.3401e-254
DIAPH3	38.2542	4.05377	1.41303e-249	1.82125e-247
ASF1B	38.1576	4.33916	4.55284e-248	5.68897e-246
PSMA2-1	38.0863	1.045	5.15666e-282	8.88519e-280
PTMS	38.0761	1.20846	5.07028e-278	8.51235e-276
SRSF7	38.0583	1.10452	8.37785e-284	1.47459e-281
MAZ	38.056	1.38804	3.43013e-272	5.5318e-270

### Sheet: Cluster 2
names	scores	logfoldchanges	pvals	pvals_adj
CXCL14	87.8715	4.25762	0	0
SNCA	32.9069	4.20188	7.2386e-192	5.62891e-190
DST	88.9797	4.08672	0	0
IL1R2	34.1345	3.98488	1.34757e-204	1.15187e-202
COL17A1	69.8215	3.89304	0	0
DLK2	41.1782	3.79901	1.01556e-276	1.3626e-274
DLL1	31.5958	3.55517	8.20409e-181	5.92904e-179
TSLP	51.6465	3.38965	0	0
CAV1	70.4078	3.31943	0	0
JAG2	37.6131	3.2121	2.4667e-242	2.75614e-240
KRT15	66.6535	3.10751	0	0
ASS1	50.63	3.08258	0	0
WNT10A	40.5473	3.07206	4.26445e-274	5.69835e-272
CTNNAL1	36.3148	2.98006	7.17463e-231	7.38626e-229
LAMB3	57.9044	2.96569	0	0
IFITM3	71.7757	2.96376	0	0
COL18A1	39.4148	2.95282	1.37726e-262	1.72754e-260
DKK3	40.1922	2.93323	3.7049e-271	4.85163e-269
BASP1	37.9038	2.92664	5.15023e-246	5.89539e-244
MXRA5	29.1337	2.92619	1.0945e-158	6.76073e-157
SLC7A5	53.6976	2.92533	0	0
BCAM	42.2947	2.89198	5.99199e-296	8.91663e-294
GPNMB	62.0056	2.86435	0	0
KRT14	50.8982	2.83948	0	0
SLC1A3	46.176	2.78549	0	0
WNT5B	33.7355	2.75562	1.50951e-203	1.27367e-201
EFEMP1	36.1475	2.64917	1.53778e-229	1.56347e-227
KRT19	46.1702	2.5948	0	0
CDH13	32.9009	2.55743	1.59306e-196	1.28775e-194
ITGB4	45.7257	2.52563	0	0
ABCA1	34.0496	2.51014	5.08207e-207	4.4015e-205
BOC	29.6308	2.47827	4.89735e-164	3.20019e-162
ARPC1B	45.0296	2.4668	0	0
CYBRD1	28.7032	2.46294	1.74877e-155	1.0563e-153
SOCS3	31.7637	2.44801	1.41482e-185	1.06235e-183
RARRES3	35.6685	2.44451	1.84881e-225	1.81217e-223
PCDH7	33.2339	2.42457	5.6658e-200	4.68402e-198
COL7A1	29.8472	2.38681	5.49272e-167	3.69241e-165
SESN3	41.9781	2.37395	2.57821e-293	3.7681e-291
SOX6	34.17	2.3096	8.59021e-210	7.53958e-208
FHL2	44.3399	2.29531	0	0
TPM2	32.962	2.29439	1.84048e-198	1.50258e-196
IRF1	33.4115	2.21835	2.27086e-205	1.94616e-203
RYR1	29.8074	2.19814	6.08475e-167	4.08202e-165
SLC3A2	47.3432	2.19738	0	0
Z83851.1	29.7184	2.11636	3.82436e-166	2.54476e-164
KITLG	36.5551	2.11129	6.38542e-238	6.94505e-236
APP	46.5073	2.10403	0	0
PTRF	49.8227	2.08718	0	0
CCND2	36.2993	2.08709	3.90143e-235	4.16042e-233
SLC7A1	54.2005	2.02115	0	0
APCDD1	36.0535	1.99554	8.27378e-234	8.68163e-232
ZFP36L2	44.8467	1.93089	0	0
GAMT	38.0145	1.92725	1.08242e-257	1.33721e-255
SLC16A1	31.0342	1.92237	8.81547e-181	6.35685e-179
NINJ1	35.6059	1.88949	3.84868e-234	4.06446e-232
TIMP1	31.2343	1.87016	6.04395e-183	4.40683e-181
TSC22D1	31.4984	1.86988	8.70748e-185	6.52324e-183
BST2	30.3347	1.85477	2.11441e-174	1.46967e-172
WNT4	32.3186	1.84557	1.87807e-193	1.47444e-191
LIMA1	38.8357	1.78881	4.64646e-265	5.9189e-263
RBBP8	29.6145	1.75326	6.77105e-167	4.53314e-165
TP53AIP1	41.3424	1.73897	8.4236e-302	1.27084e-299
PTPN14	29.218	1.73497	1.59945e-162	1.02471e-160
ITGA6	33.4541	1.70289	6.60818e-210	5.81555e-208
EPB41L4A-AS1	42.6314	1.70043	5.5291278576e-314	8.91687624639e-312
SH3PXD2A	35.4037	1.67047	1.31121e-227	1.31273e-225
HLA-B	44.2501	1.66408	0	0
ITGB1	37.6514	1.65105	1.14227e-256	1.39536e-254
TXNIP	31.2202	1.61149	1.12921e-184	8.44018e-183
CCNB1IP1	31.5554	1.60382	4.90699e-187	3.71863e-185
FTH1	42.9443	1.59772	0	0
C19orf48	33.464	1.56705	6.84689e-211	6.09113e-209
NCOA7	29.5096	1.56567	1.22511e-169	8.33839e-168
MT2A	30.3165	1.52936	7.51156e-184	5.55109e-182
SNHG8	52.7355	1.51828	0	0
MIR205HG	40.1205	1.48891	5.19186e-306	8.0555e-304
LY6E	43.2277	1.47635	0	0
NAP1L1	48.3881	1.46822	0	0
PRNP	33.6398	1.46591	2.58756e-211	2.32086e-209
CRTAP	28.9448	1.44433	2.23227e-161	1.41354e-159
PPP1R16A	29.9108	1.4414	5.35865e-171	3.67011e-169
PNRC1	34.5611	1.43185	7.73531e-223	7.4482e-221
THSD4	36.8656	1.42175	3.36845e-253	3.99552e-251
ADH5	35.6581	1.41151	3.18637e-236	3.42018e-234
TKT	40.1096	1.40433	0	1.83565e-306
GPX4	50.5715	1.38533	0	0
ATP1B3	44.6272	1.37686	0	0
IL18	40.8909	1.37546	5.96658e-304	9.0853e-302
LDHB	41.3079	1.36347	0	0
C12orf57	41.2404	1.34372	0	1.15079e-306
NOB1	30.1699	1.31461	1.21211e-174	8.46102e-173
C6orf48	28.9873	1.31125	1.53922e-163	9.99823e-162
NPM1	48.6346	1.30534	0	0
PDLIM1	43.7349	1.29901	0	0
IFI16	33.004	1.26268	4.12969e-209	3.59569e-207
ZFAS1	50.6848	1.23621	0	0
GLTSCR2	43.5216	1.22788	0	0
MT-CYB	41.2694	1.22112	0	0
MT-ND3	43.1402	1.19568	0	0
APEX1	33.6879	1.17956	1.91766e-216	1.76846e-214
TP63	28.7564	1.16424	1.29053e-161	8.18785e-160
RSL24D1	34.95	1.16337	2.4749e-229	2.50072e-227
RPL5	50.7793	1.16271	0	0
IGBP1	32.3078	1.15207	4.07895e-198	3.32181e-196
EIF3E	46.9626	1.1483	0	0
RBMX	30.6355	1.13923	1.22205e-183	8.99047e-182
RPS4X	52.3396	1.13424	0	0
GNB2L1	54.5858	1.13149	0	0
IMPDH2	33.5901	1.12485	2.27514e-219	2.1281e-217
HNRNPA1	41.2475	1.12105	0	0
EEF2	52.1762	1.11804	0	0
RPL10A	48.725	1.11347	0	0
MT-CO3	38.5159	1.07555	7.21913e-291	1.04114e-288
CIRBP	35.4258	1.07541	2.96919e-234	3.15602e-232
RPS3	47.4196	1.06978	0	0
RPS15A	48.2088	1.06166	0	0
MT-ATP6	34.7421	1.05413	2.83937e-238	3.09851e-236
MT-ND5	33.2045	1.04297	1.32098e-217	1.2251e-215
RPL30	52.7196	1.04069	0	0
RPL3	50.2744	1.03063	0	0
EEF1A1	62.2414	1.0226	0	0
RPS6	46.7351	1.01308	0	0
SLC25A6	38.4145	1.01283	5.35317e-287	7.61965e-285
EID1	29.0355	1.0072	4.70213e-166	3.12248e-164
RPS3A	48.7962	1.00437	0	0
EIF4A2	36.5706	0.999538	1.97072e-250	2.3042e-248
MT-ND1	41.3034	0.998787	0	0
RPS9	52.794	0.985666	0	0
RPL34	42.8876	0.978647	0	0
B2M	39.3429	0.97755	6.72726e-300	1.01026e-297
RPL10	59.5035	0.970305	0	0
RPL13	60.1641	0.967685	0	0
HIGD2A	30.3377	0.966083	6.86416e-182	4.98268e-180
RPS23	43.6115	0.942212	0	0
RPS27	42.5375	0.936342	0	0
EIF3L	31.3466	0.921245	1.15148e-193	9.08364e-192
EIF3D	28.8068	0.919304	2.91262e-165	1.92245e-163
RPL19	49.0409	0.909078	0	0
RPS19	43.042	0.907287	0	0
EIF4B	31.3467	0.903585	1.56168e-193	1.22899e-191
RPS2	36.5306	0.894102	7.76855e-270	1.00524e-267
RPS27A	44.1719	0.893511	0	0
RPL12	51.2944	0.88927	0	0
RPS5	46.0809	0.884965	0	0
RPS14	47.1101	0.877927	0	0
RPS7	49.5278	0.876566	0	0
RPSA	34.4021	0.875877	7.53886e-241	8.3948e-239
RPL26	47.5985	0.869804	0	0
MT-ND2	30.9216	0.869785	2.09814e-194	1.67126e-192
RPL23	39.6502	0.865513	0	0
RPL17	31.6338	0.864911	7.191e-199	5.88547e-197
POLR1D	31.9725	0.859383	3.77669e-197	3.06802e-195
RPL7A	43.3841	0.859188	0	0
BTF3	45.9649	0.856543	0	0
RPL15	53.3358	0.846347	0	0
RPLP1	49.3955	0.84566	0	0
RPL14	43.4815	0.844573	0	0
RPL11	45.0114	0.843371	0	0
RPL18A	43.5824	0.842903	0	0
RPL35A	46.092	0.829434	0	0
RPL9	46.1477	0.827008	0	0
RPL29	45.193	0.82408	0	0
RPL37	43.1967	0.820157	0	0
MT-ND4	31.4422	0.818506	2.39234e-201	1.98279e-199
MT-CO2	29.4174	0.80993	2.83112e-178	2.0237e-176
RPL4	37.8253	0.809722	3.59076e-284	5.02369e-282
RPL32	46.26	0.801911	0	0
RPL6	39.909	0.799726	0	0
RPS12	43.795	0.798749	0	0
RPS8	50.0251	0.788353	0	0
RPL23A	38.4974	0.772899	1.66162e-296	2.48394e-294
RPS18	44.899	0.77241	0	0
RPS10	37.3643	0.770483	5.07177e-280	6.94727e-278
RPS25	39.3125	0.765629	3.76128e-307	5.92004e-305
RPL21	34.0436	0.759073	7.07928e-236	7.57391e-234
RPS20	30.9476	0.757706	3.24041e-195	2.58743e-193
RPS21	30.5677	0.751195	8.14193e-193	6.36159e-191
RPS11	37.3704	0.736586	8.94982e-279	1.21074e-276
EEF1D	38.572	0.718172	2.94497e-285	4.15571e-283
EEF1B2	29.0551	0.709678	1.44261e-175	1.01348e-173
RPS16	42.5258	0.708727	0	0
MT-CO1	30.0699	0.705147	1.77022e-184	1.31414e-182
RPS24	42.2656	0.695006	0	0
RPL24	43.3409	0.685384	0	0
RPS15	40.6931	0.679144	0	0
RPS28	36.1753	0.675922	5.07615e-262	6.34286e-260
RPLP0	40.6763	0.675419	0	0
NACA	40.0093	0.675372	9.13997e-307	1.42488e-304
RPL39	33.3377	0.673618	7.71791e-223	7.4482e-221
RPS13	37.9107	0.636776	6.45487e-287	9.14803e-285
PFDN5	32.724	0.623054	2.09971e-209	1.83798e-207
TPT1	44.9047	0.620241	0	0
RPL41	32.7812	0.617507	1.35946e-214	1.24318e-212
RPL8	37.5186	0.616963	2.56733e-281	3.53148e-279
RPL22	32.9832	0.609847	1.1428e-221	1.08759e-219
RPL36	29.0456	0.604899	1.63023e-174	1.13554e-172
RPL18	43.6493	0.562912	0	0
RPL28	47.0218	0.561079	0	0
FAU	32.1452	0.465623	7.64234e-211	6.78035e-209

### Sheet: Cluster 3
names	scores	logfoldchanges	pvals	pvals_adj
MAL	184.963	8.13289	0	0
CNFN	184.713	9.30954	0	0
CRCT1	180.392	10.1268	0	0
SPRR3	173.26	8.3328	0	0
MUC21	161.913	8.49356	0	0
PRSS27	153.75	8.36236	0	0
SPRR2A	150.515	7.72226	0	0
CRNN	138.769	8.00275	0	0
NCCRP1	136.519	6.90006	0	0
TMPRSS11E	136.377	8.59194	0	0
EMP1	128.891	4.86304	0	0
IL1RN	127.574	5.29704	0	0
TMPRSS11B	125.33	9.50588	0	0
KRT78	124.471	9.56214	0	0
EPS8L1	123.945	7.48256	0	0
ECM1	123.162	8.25969	0	0
CSTB	119.152	4.66469	0	0
LCN2	117.786	7.88284	0	0
SPRR2D	116.692	8.85928	0	0
C4orf3	116.415	4.03847	0	0
SPRR1A	115.881	7.16951	0	0
ERO1L	114.642	7.10904	0	0
LYNX1	114.484	6.58248	0	0
SCEL	114.012	5.11424	0	0
C15orf48	112.542	9.39267	0	0
C9orf169	109.247	5.89794	0	0
AIF1L	106.043	8.45604	0	0
KLK12	102.712	6.40313	0	0
LMO7	101.234	6.25117	0	0
SPRR2E	100.164	8.19734	0	0
PPL	98.3299	4.13488	0	0
TGM3	97.8824	7.04433	0	0
TMEM40	97.7266	4.01783	0	0
MXD1	95.1376	5.25848	0	0
ELF3	94.1439	4.32791	0	0
LYPD2	92.5749	9.83263	0	0
SPINK7	90.7259	9.91688	0	0
TTC9	89.2341	6.36709	0	0
SPRR1B	87.7124	5.23062	0	0
ANXA11	86.7607	3.33563	0	0
SPNS2	86.2597	9.28159	0	0
FAM25A	85.2213	8.6999	0	0
CD59	84.3642	3.06943	0	0
FAM129B	83.6537	3.98866	0	0
CLIC3	83.4289	4.62601	0	0
FTH1	83.2365	5.14124	0	0
PHLDA1	82.7512	6.54957	0	0
S100A8	80.3564	3.59863	0	0
S100A9	78.9985	3.49448	0	0
SDCBP2	78.3475	4.62247	0	0
SPINK5	78.2655	4.8266	0	0
C6orf132	77.8406	3.29837	0	0
PSCA	76.8107	9.18143	0	0
TIMP2	76.6556	9.15112	0	0
CRISP3	76.1731	10.0566	0	0
PPDPF	75.3996	2.91209	0	0
TPRG1	75.3723	6.3517	0	0
ANXA1	74.9556	2.98255	0	0
MALL	73.8513	4.16596	0	0
PRSS3	73.5211	5.80726	0	0
TMPRSS11D	73.242	3.73119	0	0
DHRS9	72.9026	9.83167	0	0
CEACAM5	72.7668	8.40735	0	0
SLURP1	72.6863	6.27005	0	0
CARHSP1	72.4992	3.1764	0	0
S100P	72.3892	8.11974	0	0
H2AFJ	70.7599	2.79841	0	0
TRNP1	70.0172	5.47997	8e-323	2.317e-321
HOPX	69.7798	4.79875	0	0
MYL12A	69.4955	2.58927	0	0
PRSS22	68.1231	5.65516	7.5284205423e-314	2.067663017726e-312
PABPC1	66.9604	2.08904	0	0
SLPI	66.4244	4.16384	0	0
SH3BGRL2	65.7174	6.50272	3.33135e-300	8.18783e-299
C2orf54	64.4534	4.03687	9.204254091734e-312	2.4944442918476e-310
METRNL	63.7381	4.12375	1.02941e-305	2.6599e-304
CSTA	63.6896	2.54714	0	0
PDZK1IP1	63.2978	3.38115	0	0
TMOD3	62.2963	3.56126	5.15285e-303	1.30366e-301
CEACAM6	62.114	5.82501	2.43916e-289	5.59588e-288
TRIP10	61.7313	3.7949	4.95975e-297	1.19655e-295
MUC1	60.7262	7.03202	2.62829e-279	5.60919e-278
ZNF185	60.5009	2.75518	4.48845e-318	1.27003295e-316
A2ML1	60.2539	3.48802	2.40708272828e-313	6.594399527887e-312
CCNG2	60.1356	4.56323	6.87435e-286	1.5404e-284
KLK6	58.9688	8.71382	6.98099e-271	1.38932e-269
FUT3	58.4952	5.81461	2.77421e-271	5.5312e-270
S100A12	58.3761	4.97227	1.31231e-274	2.69525e-273
ABLIM1	58.01	2.74167	3.04131e-293	7.1425e-292
UBE2B	57.7981	2.63695	2.39275e-290	5.52035e-289
KRT4	56.7037	3.6849	0	0
C1orf116	56.6229	3.5769	8.1345e-274	1.6582e-272
QSOX1	56.4349	5.00413	1.60426e-264	3.05706e-263
KLK13	56.3555	4.51218	2.01651e-268	3.94365e-267
ADIRF	56.3307	4.57145	1.06012e-273	2.15968e-272
FMO2	56.1155	5.58999	3.63853e-264	6.92145e-263
MLLT4	56.0402	3.51203	1.53028e-271	3.05664e-270
STK24	55.9105	2.74741	3.59352e-278	7.58997e-277
GALNT1	55.5174	3.0904	1.81806e-272	3.656e-271
KLK10	55.4378	3.13763	3.85983e-278	8.1472e-277
GCHFR	54.7274	4.14363	5.9401e-261	1.0993e-259
TMPRSS2	54.1204	8.99988	1.74835e-249	2.97801e-248
SNX9	53.9202	4.87875	1.28065e-252	2.23367e-251
SAMD9	53.5736	3.73505	2.2783e-258	4.13452e-257
KLK7	53.4872	5.34238	1.05204e-250	1.80796e-249
GPR110	53.3828	6.24168	1.41316e-247	2.38106e-246
GNA15	52.8207	3.15927	1.31969e-257	2.38171e-256
TSPAN6	52.7451	3.94965	2.5391e-250	4.34299e-249
LPIN1	52.5695	6.26692	4.78719e-244	7.87157e-243
CST6	51.8678	5.34414	2.59003e-243	4.23328e-242
DUSP5	51.5328	5.06668	1.5859e-241	2.56138e-240
CAMK2N1	51.2498	8.21491	8.97436e-237	1.41048e-235
SFTA2	50.9595	7.95288	2.73666e-235	4.26226e-234
PADI1	50.5138	6.42453	4.71961e-234	7.28136e-233
GABARAPL2	50.1042	2.43896	2.2943e-246	3.83219e-245
HEBP2	50.0089	2.0715	5.65946e-258	1.02421e-256
USP6NL	49.2565	4.63835	1.76001e-230	2.65403e-229
NAPRT1	49.2244	2.56559	3.3417e-244	5.49751e-243
TMBIM1	49.2149	2.63528	5.39154e-243	8.79463e-242
MAP1LC3A	49.0342	5.51262	3.37337e-228	4.99491e-227
VSIG10L	49.0072	4.80566	1.08152e-229	1.62342e-228
C18orf25	48.9009	4.53245	5.14933e-229	7.68012e-228
CLCA4	48.8542	4.97109	5.42045e-230	8.15509e-229
ZNF812	48.6954	6.77572	4.6939e-225	6.80855e-224
RANBP9	48.5282	3.84846	2.58096e-229	3.86e-228
DNAJC5	47.6495	3.3204	1.66632e-228	2.47514e-227
OBFC1	47.5474	3.56787	1.55785e-225	2.2657e-224
CTC-276P9.1	47.4153	3.15773	2.53447e-228	3.75446e-227
TAX1BP1	47.314	2.75868	2.73015e-230	4.11508e-229
VSIG2	47.2882	8.36355	5.74842e-218	7.9641e-217
FAM3D	47.0752	6.58881	7.39625e-218	1.02341e-216
ZNF365	47.0479	9.92705	1.49246e-216	2.04865e-215
EPS8L2	46.904	2.31838	5.33069e-234	8.22027e-233
CD68	46.8366	4.89486	6.9455e-218	9.61445e-217
CLDN7	46.8208	2.40382	1.37573e-241	2.22524e-240
NDRG2	46.7252	3.73967	3.13225e-221	4.4372e-220
SASH1	46.7242	3.11119	1.44553e-224	2.08935e-223
SORT1	46.6388	4.15127	1.4895e-219	2.09015e-218
TNIP1	46.2847	2.94257	8.08436e-223	1.15625e-221
SLK	46.2375	2.90776	1.32898e-223	1.90909e-222
ZNRF1	45.964	3.55217	6.20044e-217	8.53976e-216
ADIPOR1	45.898	2.25817	1.60028e-226	2.33988e-225
FAM83A	45.3809	3.7956	3.02901e-214	4.10615e-213
PRDM1	45.3043	5.02518	2.00735e-210	2.6424e-209
C20orf24	45.0687	2.00182	2.1232e-226	3.10309e-225
ARNTL2	44.7099	4.91146	3.75465e-207	4.85657e-206
HIST1H2AC	44.6592	3.29368	3.49534e-213	4.70133e-212
MYO6	44.5061	3.15895	1.88259e-211	2.49827e-210
SPINT1	44.3393	2.41086	8.25548e-217	1.1351e-215
PRSS8	44.3344	3.2843	7.95441e-210	1.04499e-208
ACADM	44.1987	3.02142	1.27641e-210	1.68361e-209
GPX3	43.997	3.82007	3.09712e-209	4.06061e-208
PHACTR4	43.5559	3.36515	3.91378e-205	4.9992e-204
FAM107B	43.4847	6.03251	5.4055e-200	6.66786e-199
ARF6	43.4711	1.9749	1.70985e-213	2.30548e-212
SH3GL1	43.3477	2.93669	3.06054e-206	3.92772e-205
WASL	43.305	2.81245	2.87186e-206	3.68991e-205
CEACAM1	42.9067	6.17424	7.64265e-197	9.18858e-196
KRT80	42.8699	6.72081	2.50539e-196	3.00006e-195
LNX1	42.8498	4.30257	1.17147e-198	1.43263e-197
RP11-465N4.4	42.5885	7.28183	9.67137e-195	1.14098e-193
EPHA2	42.5209	2.75559	5.13069e-206	6.58184e-205
VPS37B	42.5182	3.00205	8.47895e-202	1.0611e-200
TMEM57	42.4278	3.43524	8.30358e-199	1.01623e-197
YPEL3	42.0911	2.77446	5.16349e-201	6.43236e-200
TGFA	41.9884	4.89264	5.08058e-193	5.91915e-192
VAT1	41.8156	3.47189	1.25068e-195	1.48782e-194
IL36RN	41.8146	8.54762	1.25865e-190	1.44581e-189
YOD1	41.7511	4.02469	2.01664e-193	2.35788e-192
KAZN	41.6703	2.98733	2.12163e-196	2.54425e-195
LINC00152	41.5979	5.30437	9.80565e-191	1.12717e-189
CSNK1E	41.5698	2.92001	2.65579e-197	3.21068e-196
WDR26	41.4895	2.9873	9.89499e-196	1.17883e-194
YIPF4	41.4149	2.627	2.95084e-197	3.56606e-196
FXYD5	41.2568	3.24565	1.3868e-194	1.6343e-193
UBE2G1	41.1965	2.54068	2.29831e-196	2.75511e-195
TPM4	41.0316	2.34055	2.85585e-198	3.48212e-197
PLIN3	40.9801	2.29792	1.0507e-197	1.27635e-196
TMPRSS11A	40.9583	2.60351	3.7141e-198	4.52352e-197
UBE2F	40.942	2.59407	8.48239e-195	1.00179e-193
PPP1CB	40.7458	1.95421	2.96072e-197	3.57668e-196
FAM214A	40.7124	4.0182	8.5832e-188	9.65293e-187
RNF141	40.6188	2.31072	1.46851e-194	1.72997e-193
RHCG	40.5937	2.87518	3.27114e-216	4.48265e-215
BCL2L1	40.1365	3.80487	3.92599e-185	4.33196e-184
SPSB3	40.1103	2.87037	4.18263e-188	4.71687e-187
SNCG	40.0315	5.56258	1.87756e-182	2.03873e-181
PCBP1	39.9352	1.80617	1.89235e-192	2.20155e-191
LMO2	39.9125	5.80541	4.86537e-182	5.27076e-181
KRT19	39.9055	2.60583	4.76289e-224	6.86301e-223
RBM47	39.7979	2.53922	4.93197e-188	5.55619e-187
SERINC2	39.4254	2.60517	2.57847e-186	2.87122e-185
NT5C2	39.3844	3.26762	6.00135e-183	6.53382e-182
ALDH1A3	39.3092	5.55031	1.98549e-178	2.10427e-177
HMOX1	39.201	6.45785	1.69735e-177	1.78618e-176
MYEOV	39.0307	5.15315	3.50237e-177	3.67266e-176
FBXO34	38.8826	3.89624	5.90185e-178	6.22671e-177
NDUFA4L2	38.6335	3.0296	2.88078e-182	3.123e-181
UBL3	38.6268	3.02156	7.91075e-179	8.40578e-178
UPP1	38.5969	3.32088	2.09347e-178	2.218e-177
